# In the same cell, the proteome defines cellular state and the transcriptome marks transitions

**DOI:** 10.64898/2026.08.25.746940

**Authors:** Marvin Thielert, Enes Ugur, Maximilian Zwiebel, Marc Oeller, Constantin Diekmann, Nils Eikmeier, Simon Suppinger, Lucas Diedrich, Sophia Steigerwald, Ankit Sinha, Prisca Liberali, Christoph Ziegenhain, Matthias Mann

**Author notes:** these authors contributed equally (Marvin Thielert, Enes Ugur, Maximilian Zwiebel, Marc Oeller, Constantin Diekmann).

## Abstract

Bulk transcriptome and proteome correlate only modestly, but this has not been investigated in the same cell or across cell-state changes. Here we introduce a scalable technology that quantifies thousands of proteins and transcripts in the same cell, separating RNA from protein by tip-based C18 capture and pairing full-length RNA sequencing with latest-generation mass spectrometry. In HeLa cells, transcript and protein abundances agree on the broad ranking within a cell (r = 0.45), but do not co-vary across the population (r = 0.038). In pluripotency transitions, only a third of matched transcripts and proteins change synchronously, yet the transcription factors defining each state stay tightly co-regulated. Transcript variance is several-fold larger than protein variance, reflecting transcriptional bursting and mRNA sampling noise. The proteome is thus the stable, low-noise definition of cell state, while the transcriptome marks cellular transitions; consequently, the proteome defines cell-state from far fewer cells.

**Highlights:**

- Multimodal workflow yields deep proteome and transcriptome from the same cells
- Transcript and protein rank similarly within a cell but are uncoupled across cells
- Only a third of RNA-protein pairs change together, yet state-defining TFs stay coupled
- Protein varies several-fold less than mRNA, defining state from far fewer cells
