## Supplemental Table 1 for "In the same cell, the proteome defines cellular state and the transcriptome marks transitions"

### Sheet: Supplemental Figure S1
Supplemental Table S1.
Buffer compositions for adapted multimodal Smart-seq3xpress protocol
Oligos
					Purification
Smartseq3.OligodT30VN (412)	/5Biosg/ACGAGCATCAGCAGCATACGA TTTTTTTTTT TTTTTTTTTT TTTTTTTTTT VN				(RNAseFree HPLC)
TSO (M462)	/5Biosg/AGAGACAGATTGCGCAATGNNNNNNNNWWrGrGrG				(RNAseFree HPLC)
Forward PCR primer (441)	TCGTCGGCAGCGTCAGATGTGTATAAGAGACAGATTGCGCAA*T*G				(HPLC)
Reverse PCR Primer (414)	ACGAGCATCAGCAGCATAC*G*A				(HPLC)
	* Phosphothioate bonds
Lysis
					Thermocylcer settings
Reagent	Reaction concentration	uL per reaction	384 well plate (uL)		Temperature	Time	Cycles
Hexadecane		2			72 °C	10 min	1x
Cells					20 °C	Hold	-
DDM (20% solution)	0.2%	0.002	0.9
SEQURNA (0.5 U/uL)	0.005 U/uL	0.002	0.9
dNTPs (10 mM / each)	1 mM/each	0.020	9.0
oligo dT (10 uM)	0.250 uM	0.0050	2.25
H2O		0.196	76.95
Total		0.2	90
Digest
					Thermocylcer settings
Reagent	Reaction concentration	uL per reaction	384 well plate (uL)		Temperature	Time	Cycles
Tris-HCl pH 8.3 (1 M)	25 mM	0.0125	5.63		50 °C	90 min	1x
DDM (20% solution)	0.2%	0.003	1.35		20 °C	Hold	-
Trypsin (100 ng/uL)	8 ng	0.08	36
LysC (100 ng/uL)	4 ng	0.04	18
H2O		0.1645	74.03
Total		0.3	135
Heat Inactivation
					Thermocylcer settings
-					Temperature	Time	Cycles
					95 °C	15 min	1x
					20 °C	Hold	-
Reverse Transcription
					Thermocylcer settings
Reagent	Reaction concentration	uL per reaction	384 well plate (uL)		Temperature	Time	Cycles
Tris-HCl pH 8.3 (1 M)	25 mM	0.005	2.25		42 °C	90 min	1x
NaCl (1 M)	30 mM	0.021	9.45		50 °C	2 min	10x
GTP (100 mM)	1 mM	0.007	3.15		42 °C	2 min
MgCl2 (100 mM)	2.5 mM	0.0175	7.88		85 °C	5 in	1x
DTT (100 mM)	1.5 mM	0.0105	4.73		20 °C	Hold	-
TSO (100 uM)	0.75 uM	0.00525	2.36
dNTPs (10 mM / each)	0.5 mM/each	0.015	6.75
oligo dT (10 uM)	0.125 uM	0.0038	1.69
Maxima RT (200 U/uL)	2 U/uL	0.007	3.15
H2O		0.12675	48.6
Total		0.2	90
PCR
					Thermocylcer settings
Reagent	Reaction concentration	uL per reaction	384 well plate (uL)		Temperature	Time	Cycles
SeqAmp PCR buffer (2x)	1x	0.75	337.5		95 °C	1 min	1x
SeqAmp Polymerase (1.25 U/uL)	0.025 U/uL	0.03	13.5		98 °C	10 sec	18x *
Forward PCR primer (100 uM)	0.5 uM	0.0075	3.38		65 °C	30 sec
Reverse PCR primer (100 uM)	0.5 uM	0.0075	3.38		68 °C	4 min
H2O		0.005	2.25		72 °C	10 min	1x
Total		0.8	360		20 °C	Hold	-
					* cycles depend on the celltype
Tagmentation
4x Tagmentation Buffer
Reagent	Amount (uL)	Concentration in 4x
Tris pH 7.5 (1 M)	40	40 mM
MgCl2 (100 mM)	200	20 mM
DMF (100%)	200	20%
H2O	560
Total	1000
					Thermocylcer settings
Reagent	Reaction concentration	uL per reaction	384 well plate (uL)		Temperature	Time	Cycles
Tagmentation Buffer (4x)	1x	0.75	337.5		55 °C	10 min	-
TDE1 Tn5 (Illumina)		0.005	2.25
H2O		0.245	110.25
Total		1	450
cDNA (purified)		2
RNA purification	0.6x MGIEasy Clean beads (MGI)
	Elution in	6	uL
Tn5 Inactivation
					Thermocylcer settings
Reagent	Reaction concentration	uL per reaction			Temperature	Time	Cycles
SDS (0.28%)	0.04%	0.5			RT	5 min	-
Index Primers
Reagent	Reaction concentration	uL per reaction
Custom i5/ i7 index primers (0.5 uM/each)	0.2 uM	5
PCR amplification
					Thermocylcer settings
Reagent	Reaction concentration	uL per reaction	384 well plate (uL)		Temperature	Time	Cycles
Phusion HF buffer (5x)	1x	2.5	1125		72 °C	3 min	1x
Tween-20 (10%)	0.025%	0.03125	14.06		95 °C	30 sec	1x
dNTPs (10 mM/each)	0.2 mM/each	0.25	112.5		95 °C	10 sec	18x *
Phusion HF (2 U/uL)	0.01 U/uL	0.0625	28.13		55 °C	30 sec
H2O		1.15625	520.31		72 °C	1 min
Total		4	1800		72 °C	5 min	1x
					4 °C	Hold	-
					* cycles depend on the input and tagmentation amount
RNA purification	0.75x home-made 22% PEG beads
	Elution in	10	uL
